# Characterizing the differential distribution and targets of Sumo paralogs in the mouse brain

**DOI:** 10.1101/2022.09.09.507035

**Authors:** Terry R. Suk, Trina T. Nguyen, Zoe A. Fisk, Miso Mitkovski, Haley M. Geertsma, Jean-Louis A. Parmasad, Meghan M. Heer, Steve M. Callaghan, Nils Brose, Marilyn Tirard, Maxime W.C. Rousseaux

## Abstract

SUMOylation is an evolutionarily conserved and essential mechanism whereby Small Ubiquitin Like Modifiers, or SUMO proteins (Sumo in mice), are covalently bound to protein substrates in a highly dynamic and reversible manner. SUMOylation is involved in a variety of basic neurological processes including learning and memory, and central nervous system development, but is also linked with neurological disorders. However, studying SUMOylation *in vivo* remains challenging due to limited tools to study Sumo proteins and their targets in their native context. More complexity arises from the fact that Sumo1 and Sumo2 are ∼50% homologous, whereas Sumo2 and Sumo3 are nearly identical and indistinguishable with antibodies. While Sumo paralogues can compensate for one another’s loss, Sumo2 is highest expressed and only paralog essential for embryonic development making it critical to uncover roles specific to Sumo2 *in vivo*. To further examine the roles of Sumo2, and to begin to tease apart the redundancy and similarity between key Sumo paralogs, we generated (His_6_-)HA epitope-tagged Sumo2 knock-in mouse alleles, expanding the current Sumo knock-in mouse tool-kit comprising of the previously generated His_6_-HA-Sumo1 knock-in model. Using these HA-Sumo mouse lines, we performed whole brain imaging and mapping to the Allen Brain Atlas to analyze the relative distribution of the Sumo1 and Sumo2 paralogues in the adult mouse brain. We observed differential staining patterns between Sumo1 and Sumo2, including a partial localization of Sumo2 in nerve cell synapses of the hippocampus. Combining immunoprecipitation with mass spectrometry, we identified native substrates targeted by Sumo1 or Sumo2 in the mouse brain. We validated select hits using proximity ligation assays, further providing insight into the subcellular distribution of neuronal Sumo2-conjugates. These mouse models thus serve as valuable tools to study the cellular and biochemical roles of SUMOylation in the central nervous system.
