## Supplementary material for "Characterizing the differential distribution and targets of Sumo paralogs in the mouse brain": Table 4

### Sheet: Antibody List
Primary Antibody Target	Type	Host Species	Company	Catalog Number	Concentration			Acronym	Description
Alix	Primary	Rabbit	Protein Tech Group	12422-1-AP	1:500 (ICC, PLA)			ICC	Immunocytochemistry (neuron culture)
Ctsd	Primary	Rabbit	Protein Tech Group	21327-1-AP	1:500 (ICC, PLA)			PLA	Proximity Ligation Assay
Gapdh	Primary	Mouse	Protein Tech Group	600004-1-Ig	1:100000 (WB)			IHC	Immunohistochemisty (brain tissue)
Gephyrin	Primary	Mouse	Synaptic Systems	147111	1:1000 (IHC)			WB	Western Blot
Gtf2i	Primary	Rabbit	Protein Tech Group	10499-I-AP	1:500 (ICC, PLA)			IP	Immunoprecipitation
HA	Primary	Goat	Novus	BP600-362	1:1000 (IHC)
HA	Primary	Mouse	In House	N/A	5-10μg/brain (IP)
HA (Clone 16B12)	Primary	Mouse	Biolegend	901515	1:500 (WB)
HA-Tag	Primary	Rabbit	Cell Signaling Technologies	3724S	1:500 (ICC)
Hdac2	Primary	Rabbit	Protein Tech Group	12922-3-AP	1:500 (WB)
Kars1	Primary	Rabbit	Protein Tech Group	14951-1-AP	1:500 (ICC, PLA)
Map2	Primary	Chicken	Abcam	ab5392	1:5000 (ICC)
Map2	Primary	Chicken	Novus	NB-300-213	1:500 (IHC)
Matr3	Primary	Rabbit	Protein Tech Group	12202-2-AP	1:100 (ICC, PLA)
Prox1	Primary	Rabbit	Protein Tech Group	11067-2-AP	1:2000 (WB)
Psd95	Primary	Mouse	Synaptic Systems	124011	1:500 (ICC)
PSD95	Primary	Mouse	NeuroMab	75-028
Ranbp2	Primary	Rabbit	Bethyl Laboratories	A301-796A-T	1:1000 (WB)
Rangap1	Primary	Rabbit	Protein Tech Group	27405-1-AP	1:2000 (WB), 1:250 (ICC, PLA)
Shank2	Primary	Guinea Pig	Synaptic Systems	162204	1:2000 (IHC)
Sumo1	Primary	Mouse	Developmental Studies Hybridoma Bank	SUMO1 76-86	1:50 (WB)
Sumo2/3	Primary	Rabbit	Invirtogen	PA5-109851	1:500 (WB)
Sumo2/3 [8A2]	Primary	Mouse	Abcam	ab81371	1:500 (ICC, PLA)
Synapsin1	Primary	Mouse	Synaptic Systems	406011	1:1000 (ICC), 1:2000 (IHC)
Synaptophysin	Primary	Mouse	Synaptic Systems	101011	1:2000 (WB)
Trim28	Primary	Mouse	Abcam	22553	1:2500 (WB)
vgat1	Primary	Guinea Pig	Synaptic Systems	131004	1:1000 (IHC)
vGlut1	Primary	Mouse	Synaptic Systems	135511	1:1000 (IHC)
Secondary Antibody	Type	Host Species	Company	Catalog Number	Concentration
Anti-chicken AF633	Secondary	Goat	Thermofisher	A21103	1:2000
Anti-chicken AF647	Secondary	Goat	Thermofisher	A21449	1:1000
Anti-goat AF555	Secondary	Donkey	Thermofisher	A21432	1:2000
Anti-guinea pig AF488	Secondary	Goat	Thermofisher	A11073	1:2000
Anti-mouse AF488	Secondary	Goat	Thermofisher	A11001	1:1000-1:2000
Anti-mouse HRP	Secondary	Goat	Biorad	172-1011	1:2000
Anti-mouse HRP	Secondary	Donkey	Jackson ImmunoResearch	711-035-150	1:10000
Anti-mouse HRP Light Chain Specific	Secondary	Goat	Jackson ImmunoResearch	115-035-174	1:10000
Anti-rabbit AF594	Secondary	Goat	Thermofisher	A11012	1:1000
Anti-rabbit HRP	Secondary	Donkey	Jackson ImmunoResearch	711-035-152	1:10000
Anti-rabbit HRP Light Chain Specific	Secondary	Mouse	Jackson ImmunoResearch	211-032-171	1:10000
Duolink in-situ PLA probe anti-mouse MINUS	Secondary	Donkey	Sigma-Aldrich	DUO92004	As Per Kit
Duolink in-situ PLA probe anti-rabbit PLUS	Secondary	Donkey	Sigma-Aldrich	DUO92002	As Per Kit
